# Genetically encoded split luciferase biosensors to measure endosome disruption in real time in live cells

**DOI:** 10.1101/2020.01.16.906180

**Authors:** Kameron V. Kilchrist, J. William Tierney, Craig L. Duvall

## Abstract

Endosomal escape is a critical step in intracellular delivery of biomacromolecular drugs, but quantitative, high throughput study of endosomal vesicle disruption remains elusive. We designed two genetically encoded split luciferase “turn on” reporters that can be assayed rapidly in well plates on live cells using a luminometer. Both systems use non-luminescent N-terminal and C-terminal luciferase fragments which can reconstitute a functional luminescent enzyme when they are held in proximity by their fusion partners. The first system uses Gal8 and CALCOCO2 fused to these fragments, which interact following endosome disruption and facilitate complementation of the split luciferase fragments to produce significant luminescence when luciferin is added. The second system uses the N-terminal carbohydrate recognition domain of Gal8 (G8-NCRD) fused to both luciferase fragments. Following endosome disruption, G8-NCRD binds to exposed glycans inside endosomes, concentrating both fragments there to reconstitute active luciferase. Additionally, and in contrast to recently reported Gal8 intracellular tracking with fluorescent microscopy, these split luciferase-based assays enable simultaneous identification and downselection of cytotoxic test conditions because the luciferase reaction requires intracellular ATP. Further, we demonstrate that the lead luminescent cell line is more sensitive to detection of endosomal disruption at lower doses of an endosome disrupting drug carrier than the previously reported Gal8-YFP fluorescent system. These systems represent a first-in-class luminescent assay to detect endosome disruption in high throughput while excluding toxic formulations. Endosome disruption screening with these “turn on” systems has potential as a tool in the discovery and development of intracellular biologic drug delivery formulations.

**Graphical Abstract:** 
