## Supporting Tables (Supplementary Statistics) for "Genetically encoded split luciferase biosensors to measure endosome disruption in real time in live cells"

### Sheet: Information
Supporting Tables for
Genetically encoded split luciferase biosensors to measure endosome disruption in real time in live cells
Authors:
Kameron V. Kilchrist
J. William Tierney
Craig L. Duvall (craig.duvall@vanderbilt.edu)
Supplementary Table Number:
1	Supplementary statistical analysis for figure S2
2	Supplementary statistical analysis for figure S3
3	Supplementary statistical analysis for figure 4, A-C
4	Supplementary statistical analysis for figure 4, D
5	Summary of Supplementary Table 4

### Sheet: Table S1
	Source of	% of Total	P Value	P Value Summary
	Variation	Variation
Pop1, G8C2	Interaction	37.8	<0.0001	****
	Dose	38.01	<0.0001	****
	PPAA vs. Vehicle	10.86	<0.0001	****
Pop2, G8C2	Interaction	13.48	0.4356	ns
	Dose	29.34	0.027	*
	PPAA vs. Vehicle	0.09896	0.7742	ns
Pop3, G8C2	Interaction	17.83	0.0042	**
	Dose	25.55	0.0001	***
	PPAA vs. Vehicle	15.05	<0.0001	****
Pop4, G8C2	Interaction	12.86	0.6018	ns
	Dose	20.18	0.2438	ns
	PPAA vs. Vehicle	0.161	0.7352	ns
Pop5, G8C2	Interaction	6.915	0.8096	ns
	Dose	40.54	0.001	***
	PPAA vs. Vehicle	3.221	0.083	ns

### Sheet: Table S2
	Source of	% of Total	P Value	P Value Summary
	Variation	Variation
Pop1, G8G8	Interaction	38.69	< 0.0001	****
	Dose	45.61	< 0.0001	****
	PPAA vs. Vehicle	0.8182	0.0504	ns
Pop2, G8G8	Interaction	46.91	< 0.0001	****
	Dose	39.76	< 0.0001	****
	PPAA vs. Vehicle	3.656	< 0.0001	****
Pop3, G8G8	Interaction	39.38	< 0.0001	****
	Dose	42.96	< 0.0001	****
	PPAA vs. Vehicle	14.22	< 0.0001	****
Pop4, G8G8	Interaction	37.43	< 0.0001	****
	Dose	39.04	< 0.0001	****
	PPAA vs. Vehicle	17.46	< 0.0001	****
Pop5, G8G8	Interaction	41.36	< 0.0001	****
	Dose	40.34	< 0.0001	****
	PPAA vs. Vehicle	0.3359	0.2497	ns

### Sheet: Table S3
Sidak's multiple comparisons test
	Mean Diff.	95.00% CI of diff.	Significant?	Summary	Adjusted P Value
DOTAP - Buffer
Row 1	-2111750	-2401251 to -1822249	Yes	****	<0.0001
Row 2	-1661750	-1951251 to -1372249	Yes	****	<0.0001
Row 3	-662500	-952001 to -372999	Yes	****	<0.0001
Row 4	1075000	785499 to 1364501	Yes	****	<0.0001
Row 5	1905000	1615499 to 2194501	Yes	****	<0.0001
Row 6	1625000	1335499 to 1914501	Yes	****	<0.0001
Row 7	825000	535499 to 1114501	Yes	****	<0.0001
Row 8	190000	-99501 to 479501	No	ns	0.5034
Row 9	92500	-197001 to 382001	No	ns	0.9942
Row 10	22500	-267001 to 312001	No	ns	>0.9999
Row 11	22500	-267001 to 312001	No	ns	>0.9999
Row 12	62500	-227001 to 352001	No	ns	0.9999
JetPEI - Buffer
Row 1	-19500	-211502 to 172502	No	ns	>0.9999
Row 2	-93750	-285752 to 98252	No	ns	0.8653
Row 3	701750	509748 to 893752	Yes	****	<0.0001
Row 4	970750	778748 to 1162752	Yes	****	<0.0001
Row 5	776750	584748 to 968752	Yes	****	<0.0001
Row 6	279750	87748 to 471752	Yes	***	0.0006
Row 7	92500	-99502 to 284502	No	ns	0.8754
Row 8	20250	-171752 to 212252	No	ns	>0.9999
Row 9	11000	-181002 to 203002	No	ns	>0.9999
Row 10	-2500	-194502 to 189502	No	ns	>0.9999
Row 11	21000	-171002 to 213002	No	ns	>0.9999
Row 12	1250	-190752 to 193252	No	ns	>0.9999
Lipofectamine 2000 - Buffer
Row 1	1565250	920811 to 2209689	Yes	****	<0.0001
Row 2	5757750	5113311 to 6402189	Yes	****	<0.0001
Row 3	2096250	1451811 to 2740689	Yes	****	<0.0001
Row 4	275000	-369439 to 919439	No	ns	0.9426
Row 5	54000	-590439 to 698439	No	ns	>0.9999
Row 6	-7500	-651939 to 636939	No	ns	>0.9999
Row 7	-23000	-667439 to 621439	No	ns	>0.9999
Row 8	-19750	-664189 to 624689	No	ns	>0.9999
Row 9	-21250	-665689 to 623189	No	ns	>0.9999
Row 10	3000	-641439 to 647439	No	ns	>0.9999
Row 11	-2000	-646439 to 642439	No	ns	>0.9999
Row 12	-30750	-675189 to 613689	No	ns	>0.9999
DMSO - Buffer
Row 1	-300683	-350603 to -250762	Yes	****	<0.0001
Row 2	13250	-36671 to 63171	No	ns	0.999
Row 3	9000	-40921 to 58921	No	ns	>0.9999
Row 4	-3750	-53671 to 46171	No	ns	>0.9999
Row 5	-8500	-58421 to 41421	No	ns	>0.9999
Row 6	-13250	-63171 to 36671	No	ns	0.999
Row 7	2000	-47921 to 51921	No	ns	>0.9999
Row 8	-22250	-72171 to 27671	No	ns	0.9231
Row 9	-5750	-55671 to 44171	No	ns	>0.9999
Row 10	-23500	-73421 to 26421	No	ns	0.8915
Row 11	-500	-50421 to 49421	No	ns	>0.9999
Row 12	-22500	-72421 to 27421	No	ns	0.9174
EtOH - Buffer
Row 1	-526520	-682817 to -370223	Yes	****	<0.0001
Row 2	-569769	-726066 to -413472	Yes	****	<0.0001
Row 3	-135375	-291672 to 20922	No	ns	0.142
Row 4	-19500	-175797 to 136797	No	ns	>0.9999
Row 5	-24250	-180547 to 132047	No	ns	>0.9999
Row 6	-21000	-177297 to 135297	No	ns	>0.9999
Row 7	250	-156047 to 156547	No	ns	>0.9999
Row 8	-24500	-180797 to 131797	No	ns	>0.9999
Row 9	-13000	-169297 to 143297	No	ns	>0.9999
Row 10	-36250	-192547 to 120047	No	ns	0.9997
Row 11	-10000	-166297 to 146297	No	ns	>0.9999
Row 12	-11000	-167297 to 145297	No	ns	>0.9999

### Sheet: Table S4
Sidak's multiple comparisons test
	Mean Diff.	95.00% CI of diff.	Significant?	Summary	Adjusted P Value
Row 1
Buffer vs. 50B-S	21.66	-14.06 to 57.39	No	ns	0.8914
Buffer vs. 50B-L	-27.25	-62.97 to 8.477	No	ns	0.4408
Buffer vs. 50B-2XL	-72.41	-108.1 to -36.69	Yes	****	<0.0001
Buffer vs. 50B-4XL	-54.43	-90.15 to -18.70	Yes	****	<0.0001
Row 2
Buffer vs. 50B-S	13.28	-22.44 to 49.01	No	ns	>0.9999
Buffer vs. 50B-L	-38.87	-74.59 to -3.143	Yes	*	0.0183
Buffer vs. 50B-2XL	-85.61	-121.3 to -49.89	Yes	****	<0.0001
Buffer vs. 50B-4XL	-69.13	-104.9 to -33.40	Yes	****	<0.0001
Row 3
Buffer vs. 50B-S	13.91	-21.82 to 49.64	No	ns	>0.9999
Buffer vs. 50B-L	-15.52	-51.24 to 20.21	No	ns	0.9996
Buffer vs. 50B-2XL	-53.89	-89.61 to -18.16	Yes	****	<0.0001
Buffer vs. 50B-4XL	-46.73	-82.45 to -11.00	Yes	**	0.0011
Row 4
Buffer vs. 50B-S	8.558	-27.17 to 44.28	No	ns	>0.9999
Buffer vs. 50B-L	-7.403	-43.13 to 28.32	No	ns	>0.9999
Buffer vs. 50B-2XL	-31.87	-67.60 to 3.856	No	ns	0.1515
Buffer vs. 50B-4XL	-19.48	-55.21 to 16.25	No	ns	0.9715
Row 5
Buffer vs. 50B-S	2.4	-33.33 to 38.13	No	ns	>0.9999
Buffer vs. 50B-L	-18.22	-53.94 to 17.51	No	ns	0.9901
Buffer vs. 50B-2XL	-20.68	-56.40 to 15.05	No	ns	0.9364
Buffer vs. 50B-4XL	-11.33	-47.05 to 24.40	No	ns	>0.9999
Row 6
Buffer vs. 50B-S	-3.817	-39.54 to 31.91	No	ns	>0.9999
Buffer vs. 50B-L	-2.726	-38.45 to 33.00	No	ns	>0.9999
Buffer vs. 50B-2XL	-5.786	-41.51 to 29.94	No	ns	>0.9999
Buffer vs. 50B-4XL	-1.458	-37.18 to 34.27	No	ns	>0.9999
Row 7
Buffer vs. 50B-S	-8.316	-44.04 to 27.41	No	ns	>0.9999
Buffer vs. 50B-L	-2.111	-37.84 to 33.61	No	ns	>0.9999
Buffer vs. 50B-2XL	-1.768	-37.49 to 33.96	No	ns	>0.9999
Buffer vs. 50B-4XL	-2.444	-38.17 to 33.28	No	ns	>0.9999
Row 8
Buffer vs. 50B-S	1.008	-34.72 to 36.73	No	ns	>0.9999
Buffer vs. 50B-L	4.008	-31.72 to 39.73	No	ns	>0.9999
Buffer vs. 50B-2XL	-7.028	-42.75 to 28.70	No	ns	>0.9999
Buffer vs. 50B-4XL	3.394	-32.33 to 39.12	No	ns	>0.9999
Row 9
Buffer vs. 50B-S	-9.53	-45.26 to 26.20	No	ns	>0.9999
Buffer vs. 50B-L	-3.003	-38.73 to 32.72	No	ns	>0.9999
Buffer vs. 50B-2XL	-1.485	-37.21 to 34.24	No	ns	>0.9999
Buffer vs. 50B-4XL	-2.73	-38.46 to 33.00	No	ns	>0.9999
Row 10
Buffer vs. 50B-S	-5.829	-41.55 to 29.90	No	ns	>0.9999
Buffer vs. 50B-L	-2.577	-38.30 to 33.15	No	ns	>0.9999
Buffer vs. 50B-2XL	3.123	-32.60 to 38.85	No	ns	>0.9999
Buffer vs. 50B-4XL	-6.069	-41.79 to 29.66	No	ns	>0.9999
Row 11
Buffer vs. 50B-S	-2.478	-38.20 to 33.25	No	ns	>0.9999
Buffer vs. 50B-L	-2.81	-38.54 to 32.92	No	ns	>0.9999
Buffer vs. 50B-2XL	-1.403	-37.13 to 34.32	No	ns	>0.9999
Buffer vs. 50B-4XL	-2.162	-37.89 to 33.56	No	ns	>0.9999
Row 12
Buffer vs. 50B-S	2.231	-33.50 to 37.96	No	ns	>0.9999
Buffer vs. 50B-L	1.701	-34.02 to 37.43	No	ns	>0.9999
Buffer vs. 50B-2XL	3.901	-31.82 to 39.63	No	ns	>0.9999
Buffer vs. 50B-4XL	-4.889	-40.61 to 30.84	No	ns	>0.9999

### Sheet: Table S5
	DB Polymer, mg/mL
	1.665	0.833	0.416	0.208	0.104	0.052	0.026	0.013	0.0065	0.0033	0.0016	0.0008
50B-S	ns	ns	ns	ns	ns	ns	ns	ns	ns	ns	ns	ns
50B-L	ns	*	ns	ns	ns	ns	ns	ns	ns	ns	ns	ns
50B-2XL	****	****	****	ns	ns	ns	ns	ns	ns	ns	ns	ns
50B-4XL	****	****	**	ns	ns	ns	ns	ns	ns	ns	ns	ns
